# Midgut bacterial microbiota of 12 fish species from a marine protected area in the Aegean Sea (Greece)

**DOI:** 10.1101/2022.07.20.500800

**Authors:** Konstantinos Kormas, Eleni Nikouli, Vasiliki Kousteni, Dimitrios Damalas

## Abstract

Fish microbiome science is progressing fast, but it is biased toward farmed or laboratory fish species against natural fish populations, which remain considerably underinvestigated. We analysed the midgut bacterial microbiota of 45 specimens of 12 fish species collected from the Gyaros Island marine protected area (Aegean Sea, Greece). The species belong to seven taxonomic families and are either herbivores or omnivores. Mucosa midgut bacterial diversity was assessed by amplicon metabarcoding of the 16S rRNA V3–V4 gene region. A total of 854 operational taxonomic units were identified. In each fish species, between 2 and 18 OTUs dominated with cumulative relative abundance ≥70%. Most of the dominating bacterial taxa have been reported to occur both in wild and farmed fish populations. The midgut bacterial communities were different among the 12 fish, except for *Pagrus pagrus* and *Pagellus erythrinus*, which belong to the Sparidae family. No differentiation of the midgut bacterial microbiota was found based on feeding habits, i.e., omnivorous vs. carnivorous. Comparing wild and farmed *P. pagrus* midgut bacterial microbiota revealed considerable variation between them. Our results expand the gut microbiota of wild fish and support the host species effect as the more likely factor shaping intestinal bacterial microbiota.
