## Supplementary material for "Midgut bacterial microbiota of 12 fish species from a marine protected area in the Aegean Sea (Greece)": Table S6

### Sheet: Table X
Table S3. List of fishes sampled in this study with information on: taxonomy, habitat, functional trophic group (OV= omnivore with a preference for plants (2.1<TROPH<2.9); OA=omnivore with a preference for animal material (2.9<TROPH<3.7); CD=carnivore with a preference for decapods and fish (3.7<TROPH<4.0); and CC=carnivore with a preference for fish and cephalopods (4.0<TROPH<4.5)), trophic leve…
Kingdom	Phylum	Subphylum	Infraphylum	Parvphylum	Class	Subclass	Order	Family	Scientific name	Common name	Habitat (based on www.fishbase.org)	Functional trophic group	Trophic level	Digestive physiology
Animalia	Chordata	Vertebrata	Gnathostomata	Osteichthyes	Actinopteri	Teleostei	Eupercaria incertae sedis	Sparidae	Diplodus annularis	Annular seabream	Marine; brackish; benthopelagic	OA (invertivore, piscivore)1,2	2.59-3.411,2	Z-shaped intestine, pyloric caeca6
Animalia	Chordata	Vertebrata	Gnathostomata	Osteichthyes	Actinopteri	Teleostei	Eupercaria incertae sedis	Sparidae	Diplodus vulgaris	Common two-banded seabream	Marine; benthopelagic	OA (invertivore)1,2	3.00-3.701,2	Z-shaped intestine, pyloric caeca6
Animalia	Chordata	Vertebrata	Gnathostomata	Osteichthyes	Actinopteri	Teleostei	Scombriformes	Scombridae	Euthynnus alletteratus	Little tunny	Marine; brackish; pelagic-oceanic	CC (piscivore, invertivore)1,2	4.30-4.501,2	Short intestine, pyloric caeca (long and straight stomach sac)7
Animalia	Chordata	Vertebrata	Gnathostomata	Osteichthyes	Actinopteri	Teleostei	Mulliformes	Mullidae	Mullus surmuletus	Surmullet	Marine; demersal	OA (invertivore, piscivore)1,2	3.03-3.581,2	Z-shaped intestine, pyloric caeca6
Animalia	Chordata	Vertebrata	Gnathostomata	Osteichthyes	Actinopteri	Teleostei	Eupercaria incertae sedis	Sparidae	Pagellus erythrinus	Common pandora	Marine; benthopelagic	OA (invertivore, piscivore)1,2	3.08-3.831,2	Z-shaped intestine, pyloric caeca6
Animalia	Chordata	Vertebrata	Gnathostomata	Osteichthyes	Actinopteri	Teleostei	Eupercaria incertae sedis	Sparidae	Pagrus pagrus	Red porgy	Marine; brackish; reef-associated	CD (invertivore, piscivore)1,2	3.36-3.901,2	Z-shaped intestine, pyloric caeca6
Animalia	Chordata	Vertebrata	Gnathostomata	Osteichthyes	Actinopteri	Teleostei	Perciformes	Scorpaenidae	Scorpaena porcus	Black scorpionfish	Marine; brackish; demersal	CD (invertivore, piscivore)1,2	3.40-4.201,2	Looped Z-shaped intestine, pyloric caeca6
Animalia	Chordata	Vertebrata	Gnathostomata	Osteichthyes	Actinopteri	Teleostei	Perciformes	Scorpaenidae	Scorpaena scrofa	Red scorpionfish	Marine; brackish; demersal	CC (invertivore, piscivore)1,2	3.90-4.401,2	Looped Z-shaped intestine, pyloric caeca6
Animalia	Chordata	Vertebrata	Gnathostomata	Chondrichthyes	Elasmobranchii	Neoselachii	Carcharhiniformes	Scyliorhinidae	Scyliorhinus canicula	Lesser spotted dogfish	Marine; demersal	CC (piscivore, invertivore)1,2	2.60-4.502,3,4	Short intestine, spiral valve6
Animalia	Chordata	Vertebrata	Gnathostomata	Osteichthyes	Actinopteri	Teleostei	Eupercaria incertae sedis	Scaridae	Sparisoma cretense	Parrotfish	Marine; reef-associated	OV (herbivore)5	2.9±0.27 based on fishbase	Long intestine (stomachless)5
Animalia	Chordata	Vertebrata	Gnathostomata	Osteichthyes	Actinopteri	Teleostei	Eupercaria incertae sedis	Sparidae	Spondyliosoma cantharus	Black seabream	Marine; brackish; benthopelagic	OA (invertivore)1,2	3.29-3.621,2	Z-shaped intestine, pyloric caeca6
Animalia	Chordata	Vertebrata	Gnathostomata	Osteichthyes	Actinopteri	Teleostei	Perciformes	Uranoscopidae	Uranoscopus scaber	Stargazer	Marine; brackish; demersal	CC (piscivore, invertivore)1,2	3.80-4.431,2	Z-shaped intestine, pyloric caeca6
1Stergiou & Karpouzi, 2002; 2Karachle & Stergiou, 2017;3 Cortes, 1999; 4Kousteni et al., 2017; 5Papoutsoglou & Lyndon, 2006; 6Karachle & Stergiou, 2010; 7William et al., 1971

### Sheet: References
References
Cortés, E. (1999) Standardized diet compositions and trophic levels of sharks. ICES J. Mar. Sci. 56, 707–717.
Karachle, P.K., Stergiou, K.I., (2017). An update on the feeding habits of fish in the Mediterranean Sea (2002-2015). Mediterranean Marine Science, 18(1), 43-52. doi:https://doi.org/10.12681/mms.1968
Karachle, P. K, Stergiou, K.I., (2010). Gut length for several marine fish: relationships with body length and trophic implications. Marine Biodiversity Records. 3. 10.1017/S1755267210000904.
Kousteni V, Karachle PK, Megalofonou P (2017 ) Diet of the small-spotted catshark Scyliorhinus canicula in the Aegean Sea (eastern Mediterranean), Marine Biology Research, 13:2, 161-173, DOI: 10.1080/17451000.2016.1239019
Papoutsoglou, E. S., & Lyndon, A. R. (2006). Digestive enzymes along the alimentary tract of the parrotfish Sparisoma cretense. Journal of Fish Biology, 69(1), 130–140. doi:10.1111/j.1095-8649.2006.01082.x
Stergiou, Κ.Ι., Karpouzi, V.S., 2002. Feeding habits and trophic levels of Mediterranean fish. Reviews in Fish Biology and Fisheries, 11, 217-254.
William J. Richards and G. Robert Dove (1971). Internal Development of Young Tunas of the Genera Katsuwonus, Euthynnus, Auxis, andThunnus (Pisces, Scombridae). Copeia, 1, 72-78.
